# The comparative biogeography of Philippine geckos challenges predictions from a paradigm of climate-driven vicariant diversification across an island archipelago

**DOI:** 10.1101/395434

**Authors:** Jamie R. Oaks, Cameron D. Siler, Rafe M. Brown

## Abstract

A primary goal of biogeography is to understand how large-scale environmental processes, like climate change, affect diversification One often-invoked but seldom tested process is the “species-pump” model, in which repeated bouts of co-speciation are driven by oscillating climate-induced habitat connectivity cycles. For example, over the past three million years, the landscape of the Philippine Islands has repeatedly coalesced and fragmented due to sea-level changes associated with glacial cycles. This repeated climate-driven vicariance has been proposed as a model of speciation across evolutionary lineages codistributed throughout the islands. This model predicts speciation times that are temporally clustered around the times when interglacial rises in sea level fragmented the islands. To test this prediction, we collected comparative genomic data from 16 pairs of insular gecko populations. We analyze these data in a full-likelihood, Bayesian model-choice framework to test for shared divergence times among the pairs. Our results provide support against the species-pump model prediction in favor of an alternative interpretation, namely that each pair of gecko populations diverged independently. These results suggest the repeated bouts of climate-driven landscape fragmentation has not been an important mechanism of speciation for gekkonid lizards on the Philippine Islands.
