## Supplemental Table 1 for "The comparative biogeography of Philippine geckos challenges predictions from a paradigm of climate-driven vicariant diversification across an island archipelago"

catalog_series	catalog_number	field_series	field_number	genus	epithet	country	island	locality	lat	long	date	extraction.msg_barcode
KU	302684	CDS	100	Gekko	mindorensis	Philippines	Camiguin Sur	Camiguin Province; Municipality of Guinsiliban; Barangay Cabuan			2000-10-05	AAAGCG
KU	302685	CDS	101	Gekko	mindorensis	Philippines	Camiguin Sur	Camiguin Province; Municipality of Guinsiliban; Barangay Cabuan			2000-10-05	GATGAG
KU	302686	CDS	102	Gekko	mindorensis	Philippines	Camiguin Sur	Camiguin Province; Municipality of Guinsiliban; Barangay Cabuan			2000-10-05	AACCTG
KU	302650	CDS	1112	Cyrtodactylus	philippinicus	Philippines	Polillo	Quezon Province; Municipality of Polillo; Barangay Pinaglubayan	14.7525833	121.9682000	2001-03-01	TACAAG
KU	302669	CDS	1230	Gekko	mindorensis	Philippines	Mindoro	Oriental Mindoro Province; Municipality of Bongabong; Barangay Formon	12.7210500	121.3824167	2001-03-11	ATTCTG
KU	302670	CDS	1231	Gekko	mindorensis	Philippines	Mindoro	Oriental Mindoro Province; Municipality of Bongabong; Barangay Formon	12.7210500	121.3824167	2001-03-11	TTCTCG
KU	302635	CDS	1442	Cyrtodactylus	philippinicus	Philippines	Sibuyan	Romblon Province; Municipaity of Magdiwang; Barangay Talaba, Mount Guiting-Guiting Natural Park	12.4612167	122.6643500	2001-03-24	TTCTCG
KU	305137	CDS	1459	Gekko	mindorensis	Philippines	Maestre De Campo	Romblon Province; Municipality of Concepcion; Barangay San Vicente	12.9155833	121.7248833	2005-01-25	TATATG
KU	302733	CDS	1461	Gekko	mindorensis	Philippines	Maestre De Campo	Romblon Province; Municipality of Concepcion; Barangay San Vicente	12.9155833	121.7248833	2001-03-27	TATGCG
KU	302734	CDS	1462	Gekko	mindorensis	Philippines	Maestre De Campo	Romblon Province; Municipality of Concepcion; Barangay San Vicente	12.9155833	121.7248833	2001-03-27	AACGAG
KU	302735	CDS	1463	Gekko	mindorensis	Philippines	Maestre De Campo	Romblon Province; Municipality of Concepcion; Barangay San Vicente	12.9155833	121.7248833	2001-03-27	TAGCTG
KU	302640	CDS	1511	Cyrtodactylus	philippinicus	Philippines	Panay	Antique Province; Municipality of Pandan; Barangay Duyong	11.7608100	122.0397400	2001-11-24	TAATTG
KU	300197	CDS	155	Gekko	ernstkelleri	Philippines	Panay	Antique Province; Municipality of Pandan; N/A	11.7609167	122.0411833	2004-10-15	GATCTG
KU	302641	CDS	1550	Cyrtodactylus	philippinicus	Philippines	Panay	Antique Province; Municipality of Pandan; Barangay Duyong	11.7608100	122.0397400	2001-11-24	CATACG
KU	300198	CDS	156	Gekko	ernstkelleri	Philippines	Panay	Antique Province; Municipality of Pandan; N/A	11.7609167	122.0411833	2004-10-15	AACTCG
KU	300200	CDS	159	Gekko	ernstkelleri	Philippines	Panay	Antique Province; Municipality of Pandan; N/A	11.7609167	122.0411833	2004-10-15	GAGTAG
KU	300201	CDS	161	Gekko	ernstkelleri	Philippines	Panay	Antique Province; Municipality of Pandan; N/A	11.7609167	122.0411833	2004-10-15	CTAACG
KU	302639	CDS	173	Cyrtodactylus	philippinicus	Philippines	Panay	Antique Province; Municipality of Pandan; Barangay Duyong	11.7609167	122.0411833	2000-10-16	ATCTTG
KU	305567	CDS	1768	Cyrtodactylus	annulatus	Philippines	Cebu	Cebu Province; Municipality of Alcoy; Barangay Nug-as, CBCF field station	9.7111900	123.4488400	2006-06-11	TAATTG
KU	300203	CDS	212	Gekko	ernstkelleri	Philippines	Panay	Antique Province; Municipality of Pandan; N/A	11.7609167	122.0411833	2004-10-18	TTAGCG
KU	302722	CDS	277	Gekko	mindorensis	Philippines	Negros	Negros Occidental Province; Municipality of Cauayan; Barangay Camalanda-an	9.8378667	122.5053667	2000-10-26	CACATG
KU	302723	CDS	278	Gekko	mindorensis	Philippines	Negros	Negros Occidental Province; Municipality of Cauayan; Barangay Camalanda-an	9.8378667	122.5053667	2000-10-26	CACGCG
KU	310798	CDS	2844	Cyrtodactylus	sumuroi	Philippines	Samar	Eastern Samar Province; Municipality of Taft; Barangay San Rafael	11.8025500	125.2927600	2007-10-17	TATTAG
KU	310799	CDS	2967	Cyrtodactylus	sumuroi	Philippines	Samar	Eastern Samar Province; Municipality of Taft; Barangay San Rafael	11.8025500	125.2927600	2007-10-22	GACACG
KU	310800	CDS	2984	Cyrtodactylus	sumuroi	Philippines	Samar	Eastern Samar Province; Municipality of Taft; Barangay San Rafael	11.8025500	125.2927600	2007-10-22	CAGAAG
KU	310801	CDS	3030	Cyrtodactylus	sumuroi	Philippines	Samar	Eastern Samar Province; Municipality of Taft; Barangay San Rafael	11.8025500	125.2927600	2007-10-22	TAGGAG
KU	310802	CDS	3047	Cyrtodactylus	sumuroi	Philippines	Samar	Eastern Samar Province; Municipality of Taft; Barangay San Rafael	11.8025500	125.2927600	2007-10-23	ATACCG
KU	305138	CDS	31	Gekko	gigante	Philippines	South Gigante	Iloilo Province; Muncipality of Carles; Barangay Asluman			2004-09-06	GTCGCG
KU	320346	CDS	3751	Cyrtodactylus	philippinicus	Philippines	Lubang	Occidental Mindoro Province; Municipality of Lubang; Barangay Vigo, Sitio Dangay	13.7999500	120.1639300		GACTTG
KU	320347	CDS	3752	Cyrtodactylus	philippinicus	Philippines	Lubang	Occidental Mindoro Province; Municipality of Lubang; Barangay Vigo, Sitio Dangay	13.7999500	120.1639300		TAGAGG
KU	320349	CDS	3793	Cyrtodactylus	philippinicus	Philippines	Lubang	Occidental Mindoro Province; Municipality of Lubang; Barangay Vigo, Sitio Dangay	13.7999500	120.1639300		TTAATG
KU	320390	CDS	3866	Gekko	mindorensis	Philippines	Lubang	Occidental Mindoro Province; Municipality of Lubang; Barangay Vigo, Sitio Dangay	13.7999500	120.1639300		CAGTGG
KU	320391	CDS	3867	Gekko	mindorensis	Philippines	Lubang	Occidental Mindoro Province; Municipality of Lubang; Barangay Vigo, Sitio Dangay	13.7999500	120.1639300		CTATTG
KU	320392	CDS	3868	Gekko	mindorensis	Philippines	Lubang	Occidental Mindoro Province; Municipality of Lubang; Barangay Vigo, Sitio Dangay	13.7999500	120.1639300		GTTACG
KU	320350	CDS	3869	Cyrtodactylus	philippinicus	Philippines	Lubang	Occidental Mindoro Province; Municipality of Lubang; Barangay Vigo, Sitio Dangay	13.7999500	120.1639300		ATAGTG
KU	320351	CDS	3932	Cyrtodactylus	philippinicus	Philippines	Lubang	Occidental Mindoro Province; Municipality of Lubang; Barangay Vigo, Sitio Dangay	13.7999500	120.1639300		CTTGCG
KU	320395	CDS	3935	Gekko	mindorensis	Philippines	Lubang	Occidental Mindoro Province; Municipality of Lubang; Barangay Vigo, Sitio Dangay	13.7999500	120.1639300		TTCAGG
KU	320396	CDS	3936	Gekko	mindorensis	Philippines	Lubang	Occidental Mindoro Province; Municipality of Lubang; Barangay Vigo, Sitio Dangay	13.7999500	120.1639300		ATGATG
KU	324376	CDS	4341	Cyrtodactylus	philippinicus	Philippines	Negros	Negros Occidental Province; ; Barangay Patag; city of Silay; Mt. Bungol	10.6759900	123.1877700	2009-07-21	TAGCTG
KU	324377	CDS	4342	Cyrtodactylus	philippinicus	Philippines	Negros	Negros Occidental Province; ; Barangay Patag; city of Silay; Mt. Bungol	10.6759900	123.1877700	2009-07-21	ATATGG
KU	324378	CDS	4384	Cyrtodactylus	philippinicus	Philippines	Negros	Negros Occidental Province; ; Barangay Patag; city of Silay; Mt. Bungol	10.6759900	123.1877700	2009-07-23	GTTCAG
KU	324366	CDS	4485	Cyrtodactylus	annulatus	Philippines	Bohol	Bohol Province; Municipality of Bilar; Barangay Riverside; Magsaysay Park; Raja Sikatuna Natural Park	9.7055100	124.1234400	2009-08-01	AAATAG
KU	302718	CDS	46	Gekko	gigante	Philippines	South Gigante	Iloilo Province; Muncipality of Carles; Sitio Antonia, Barangay Gabi			2000-09-06	GAAGTG
KU	324369	CDS	4658	Cyrtodactylus	annulatus	Philippines	Bohol	Bohol Province; Municipality of Bilar; Barangay Riverside; Magsaysay Park; Raja Sikatuna Natural Park	9.7055100	124.1234400	2009-08-02	TATATG
KU	324370	CDS	4659	Cyrtodactylus	annulatus	Philippines	Bohol	Bohol Province; Municipality of Bilar; Barangay Riverside; Magsaysay Park; Raja Sikatuna Natural Park	9.7055100	124.1234400	2009-08-02	TATGCG
KU	324371	CDS	4660	Cyrtodactylus	annulatus	Philippines	Bohol	Bohol Province; Municipality of Bilar; Barangay Riverside; Magsaysay Park; Raja Sikatuna Natural Park	9.7055100	124.1234400	2009-08-02	AACGAG
KU	305139	CDS	49	Gekko	gigante	Philippines	North Gigante	Iloilo Province; Muncipality of Carles; Barangay Granada			2004-09-09	GTCATG
KU	305140	CDS	50	Gekko	gigante	Philippines	North Gigante	Iloilo Province; Muncipality of Carles; Barangay Asluman			2004-09-08	AAGTTG
KU	302716	CDS	51	Gekko	gigante	Philippines	North Gigante	Iloilo Province; Muncipality of Carles; Barangay Asluman			2000-09-07	GTAAGG
KU	302717	CDS	53	Gekko	gigante	Philippines	North Gigante	Iloilo Province; Muncipality of Carles; Barangay Asluman			2000-09-07	TTTAAG
KU	302719	CDS	55	Gekko	gigante	Philippines	South Gigante	Iloilo Province; Muncipality of Carles; Sitio Antonia, Barangay Gabi			2000-09-06	TATCGG
KU	330794	CDS	5627	Cyrtodactylus	philippinicus	Philippines	Luzon	Laguna Province; Municipality of Los Banos; Barangay Bagong Silang, Mt. Makiling Forest Reserve, Camp Malaboo	14.1335600	121.2044700	2011-05-08	AACCTG
KU	331667	CDS	5724	Cyrtodactylus	philippinicus	Philippines	Luzon	Laguna Province; Municipality of Los Banos; Barangay Bagong Silang, Mt. Makiling Forest Reserve, Camp Malaboo	14.1335600	121.2044700	2011-05-09	CAGTGG
KU	330796	CDS	5727	Cyrtodactylus	philippinicus	Philippines	Luzon	Laguna Province; Municipality of Los Banos; Barangay Bagong Silang, Mt. Makiling Forest Reserve, Camp Malaboo	14.1335600	121.2044700	2011-05-10	CTATTG
KU	330797	CDS	5822	Cyrtodactylus	philippinicus	Philippines	Luzon	Laguna Province; Municipality of Los Banos; Barangay Bagong Silang, Mt. Makiling Forest Reserve, Camp Malaboo	14.1335600	121.2044700	2011-05-11	GTTACG
KU	330798	CDS	5823	Cyrtodactylus	philippinicus	Philippines	Luzon	Laguna Province; Municipality of Los Banos; Barangay Bagong Silang, Mt. Makiling Forest Reserve, Camp Malaboo	14.1335600	121.2044700	2011-05-11	TTCAGG
KU	302672	CDS	590	Gekko	mindorensis	Philippines	Caluya	Antique Province; Municipality of Caluya; Barangay Poblacion			2000-11-14	GACCAG
KU	302673	CDS	591	Gekko	mindorensis	Philippines	Caluya	Antique Province; Municipality of Caluya; Barangay Poblacion			2000-11-14	TAGTCG
KU	330781	CDS	6047	Gekko	mindorensis	Philippines	Luzon	Laguna Province; Municipality of Los Banos; UPLB Forrestry Campus, Flat Rocks Site (coordinates at Los Banos)	14.1660000	121.2430000	2011-05-16	AATAAG
KU	330784	CDS	6051	Gekko	mindorensis	Philippines	Luzon	Laguna Province; Municipality of Los Banos; UPLB Forrestry Campus, Flat Rocks Site (coordinates at Los Banos)	14.1660000	121.2430000	2011-05-16	AATGTG
KU	330785	CDS	6052	Gekko	mindorensis	Philippines	Luzon	Laguna Province; Municipality of Los Banos; UPLB Forrestry Campus, Flat Rocks Site (coordinates at Los Banos)	14.1660000	121.2430000	2011-05-16	CACCGG
KU	330787	CDS	6054	Gekko	mindorensis	Philippines	Luzon	Laguna Province; Municipality of Los Banos; UPLB Forrestry Campus, Flat Rocks Site (coordinates at Los Banos)	14.1660000	121.2430000	2011-05-16	AAGCAG
KU	302677	CDS	607	Gekko	mindorensis	Philippines	Caluya	Antique Province; Municipality of Caluya; Barangay Poblacion			2000-11-14	TTATAG
KU	302679	CDS	609	Gekko	mindorensis	Philippines	Caluya	Antique Province; Municipality of Caluya; Barangay Poblacion			2000-11-14	CTTATG
KU	302680	CDS	610	Gekko	mindorensis	Philippines	Caluya	Antique Province; Municipality of Caluya; Barangay Poblacion			2000-11-14	ATCACG
KU	302729	CDS	63	Gekko	mindorensis	Philippines	Panay	Capiz Province; Municipality of Pilar; Barangay Natividad			2000-09-10	TAGGAG
KU	302730	CDS	64	Gekko	mindorensis	Philippines	Panay	Capiz Province; Municipality of Pilar; Barangay Natividad			2000-09-10	ATACCG
KU	302731	CDS	65	Gekko	mindorensis	Philippines	Panay	Capiz Province; Municipality of Pilar; Barangay Natividad			2000-09-10	CTTCGG
KU	302732	CDS	66	Gekko	mindorensis	Philippines	Panay	Capiz Province; Municipality of Pilar; Barangay Natividad			2000-09-10	ATCCAG
KU	305135	CDS	754	Gekko	mindorensis	Philippines	Masbate	Masbate Province; Municipality of Mandaon; Barangay Poblacion			2005-01-25	ATATGG
KU	302726	CDS	755	Gekko	mindorensis	Philippines	Masbate	Masbate Province; Municipality of Mandaon; Barangay Poblacion			2001-01-24	GTTCAG
KU	302727	CDS	757	Gekko	mindorensis	Philippines	Masbate	Masbate Province; Municipality of Mandaon; Barangay Poblacion			2001-01-24	ATCTTG
KU	302728	CDS	758	Gekko	mindorensis	Philippines	Masbate	Masbate Province; Municipality of Mandaon; Barangay Poblacion			2001-01-24	TAATTG
KU	302738	CDS	788	Gekko	romblon	Philippines	Romblon	Romblon Province; Municipality of Romblon; Barangay Li-o	12.5741000	122.2940000	2001-01-27	TTTGTG
KU	302739	CDS	789	Gekko	romblon	Philippines	Romblon	Romblon Province; Municipality of Romblon; Barangay Li-o	12.5741000	122.2940000	2001-01-27	GTCCGG
KU	302740	CDS	790	Gekko	romblon	Philippines	Romblon	Romblon Province; Municipality of Romblon; Barangay Li-o	12.5741000	122.2940000	2001-01-27	GAACCG
KU	302741	CDS	791	Gekko	romblon	Philippines	Romblon	Romblon Province; Municipality of Romblon; Barangay Li-o	12.5741000	122.2940000	2001-01-27	CATCAG
KU	302742	CDS	792	Gekko	romblon	Philippines	Romblon	Romblon Province; Municipality of Romblon; Barangay Li-o	12.5741000	122.2940000	2001-01-27	GACTTG
KU	302683	CDS	99	Gekko	mindorensis	Philippines	Camiguin Sur	Camiguin Province; Municipality of Guinsiliban; Barangay Cabuan			2000-10-05	GTGAAG
		CDSGS	39	Gekko	mindorensis	Philippines	Negros	Occidental; Sipalay City; Camindangan; 9deg47.182N, 122deg30.640E				GAGCGG
		CDSGS	40	Gekko	mindorensis	Philippines	Negros	Occidental; Sipalay City; Camindangan; 9deg47.182N, 122deg30.640E				GTACTG
		CDSGS	41	Gekko	mindorensis	Philippines	Negros	Occidental; Sipalay City; Camindangan; 9deg47.182N, 122deg30.640E				TTTCCG
KU	305568	CWL	88	Cyrtodactylus	annulatus	Philippines	Cebu	Cebu Province; Municipality of Alcoy; Barangay Nug-as, CBCF field station	9.7136800	123.4467200	2006-06-11	CATACG
KU	305569	CWL	89	Cyrtodactylus	annulatus	Philippines	Cebu	Cebu Province; Municipality of Alcoy; Barangay Nug-as, CBCF field station	9.7136800	123.4467200	2006-06-11	TACAAG
KU	305570	CWL	90	Cyrtodactylus	annulatus	Philippines	Cebu	Cebu Province; Municipality of Alcoy; Barangay Nug-as, CBCF field station	9.7120500	123.4430300	2006-06-11	TACGTG
KU	308549	ELR	1007	Gekko	mindorensis	Philippines	Mindoro	Occidental Mindoro Province; Municipality of Paluan; Barangay Harrison, Sitio Ulasan, Local Name " Matingaram"	13.4630556	120.4122222	2007-01-08	TACAAG
KU	308550	ELR	1008	Gekko	mindorensis	Philippines	Mindoro	Occidental Mindoro Province; Municipality of Paluan; Barangay Harrison, Sitio Ulasan, Local Name " Matingaram"	13.4630556	120.4122222	2007-01-08	TACGTG
KU	308551	ELR	1009	Gekko	mindorensis	Philippines	Mindoro	Occidental Mindoro Province; Municipality of Paluan; Barangay Harrison, Sitio Ulasan, Local Name " Matingaram"	13.4630556	120.4122222	2007-01-08	CAGCCG
KU	308552	ELR	1010	Gekko	mindorensis	Philippines	Mindoro	Occidental Mindoro Province; Municipality of Paluan; Barangay Harrison, Sitio Ulasan, Local Name " Matingaram"	13.4630556	120.4122222	2007-01-08	CTACAG
KU	305430	ELR	681	Cyrtodactylus	philippinicus	Philippines	Mindoro	Occidental Mindoro Province; Municipality of Sablayan; Barangay Batong Buhay			2006-09-18	TTGACG
KU	305431	ELR	682	Cyrtodactylus	philippinicus	Philippines	Mindoro	Occidental Mindoro Province; Municipality of Sablayan; Barangay Batong Buhay			2006-09-18	AAATAG
KU	308455	ELR	911	Gekko	mindorensis	Philippines	Mindoro	Occidental Mindoro Province; Municipality of Paluan; Barangay Harrison, Sitio Ulasan	13.4491667	120.4241667	2007-01-04	CATACG
KU	311493	KU-FS	13	Gekko	chinensis	China		Guangxi; ; Nanning City, People's Park			2005-04-11	GAACCG
KU	311494	KU-FS	14	Gekko	chinensis	China		Guangxi; ; Nanning City, People's Park			2005-04-11	CATCAG
KU	311496	KU-FS	16	Gekko	chinensis	China		Guangxi; ; Nanning City, People's Park			2005-04-11	GACTTG
KU	311497	KU-FS	17	Gekko	chinensis	China		Guangxi; ; Nanning City, People's Park			2005-04-11	TAGAGG
LSUHC	5042	LSUHC	5042	Ptychozoon	kuhli	Malaysia	Pulau Tioman	West Malaysia, Pahang, Pulau Tioman, Sungai Mentawak				GTATCG
LSUHC	7289	LSUHC	7289	Gekko	monarchus	West Malaysia	Pulau Aur	Johor				TTACGG
LSUHC	3835	LSUHC	3835	Ptychozoon	kuhli	Malaysia	Pulau Tioman	West Malaysia, Pahang, Pulau Tioman, Tekek-Juara Trail				ATTAGG
LSUHC	4679	LSUHC	4679	Ptychozoon	kuhli	Malaysia	Pulau Tioman	West Malaysia, Pahang, Pulau Tioman, Tekek-Juara Trail				GTCTAG
LSUHC	6433	LSUHC	6433	Ptychozoon	kuhli	Malaysia	Pulau Tioman	West Malaysia, Pahang, Pulau Tioman, Tekek-Juara Trail				TTGACG
PNM/CMNH H	1289	PNM/CMNH H	1289	Cyrtodactylus	annulatus	Philippines	Mindanao	Davao City Province; Municipality of Calinan; Barangay Malagos; Malagos Eagle Station				CAGCCG
PNM/CMNH H	1292	PNM/CMNH H	1292	Cyrtodactylus	annulatus	Philippines	Mindanao	Davao City Province; Municipality of Calinan; Barangay Malagos; Malagos Eagle Station				CTACAG
PNM/CMNH H	1293	PNM/CMNH H	1293	Cyrtodactylus	annulatus	Philippines	Mindanao	Davao City Province; Municipality of Calinan; Barangay Malagos; Malagos Eagle Station				ATTCTG
PNM/CMNH H	1298	PNM/CMNH H	1298	Cyrtodactylus	annulatus	Philippines	Mindanao	Davao City Province; Municipality of Calinan; Barangay Malagos; Malagos Eagle Station				TTCTCG
KU	319651	RMB	11229	Cyrtodactylus	annulatus	Philippines	Mindanao	Zamboanga City "Province"; Municipality of Pasonanca; Pasonanca Natural Park, Barangay La Paz, Sitio Nancy	7.0850000	122.0270000	2009-04-03	CAATCG
KU	319653	RMB	11302	Cyrtodactylus	annulatus	Philippines	Mindanao	Zamboanga City "Province"; Municipality of Pasonanca; Pasonanca Natural Park, Barangay La Paz, Sitio Nancy	7.0850000	122.0270000	2009-04-05	GATAGG
KU	319659	RMB	11309	Cyrtodactylus	annulatus	Philippines	Mindanao	Zamboanga City "Province"; Municipality of Pasonanca; Pasonanca Natural Park, Barangay La Paz, Sitio Nancy	7.0850000	122.0270000	2009-04-05	CACATG
KU	319657	RMB	11591	Cyrtodactylus	jambangan	Philippines	Mindanao	Zamboanga City "Province"; Municipality of Pasonanca; Pasonanca Natural Park, Barangay Tulosa, Sitio Santa Clara, Cabo Negro Outpost	7.1080000	122.1190000	2009-04-08	GATTCG
KU	319844	RMB	11670	Cyrtodactylus	jambangan	Philippines	Mindanao	Zamboanga City "Province"; Municipality of Pasonanca; Pasonanca Natural Park, Barangay Tulosa, Sitio Santa Clara, Cabo Negro Outpost	7.1080000	122.1190000	2009-04-09	AACAGG
KU	319845	RMB	11714	Cyrtodactylus	annulatus	Philippines	Mindanao	Zamboanga City "Province"; Municipality of Pasonanca; Pasonanca Natural Park, Tumaga River	6.9922333	122.0604333	2009-04-11	CACGCG
KU	319661	RMB	11746	Cyrtodactylus	jambangan	Philippines	Mindanao	Zamboanga City "Province"; Municipality of Pasonanca; Pasonanca Natural Park, Tumaga River	6.9922333	122.0604333	2009-04-10	TTACGG
KU	322259	RMB	12536	Gehyra	mutilata	Philippines	Luzon	Aurora Province; Municipality of Baler; Barangay Zabali, Aurora State College of Technology (ASCOT)	15.7420000	121.5760000	2009-06-05	GAGATG
KU	322254	RMB	12578	Gehyra	mutilata	Philippines	Luzon	Aurora Province; Municipality of Baler; Barangay Zabali, Aurora State College of Technology (ASCOT)	15.7420000	121.5760000	2009-06-07	CAGGTG
KU	322260	RMB	12582	Gehyra	mutilata	Philippines	Luzon	Aurora Province; Municipality of Baler; Barangay Zabali, Aurora State College of Technology (ASCOT)	15.7420000	121.5760000	2009-06-07	TTACGG
KU	322261	RMB	12584	Gehyra	mutilata	Philippines	Luzon	Aurora Province; Municipality of Baler; Barangay Zabali, Aurora State College of Technology (ASCOT)	15.7420000	121.5760000	2009-06-07	ATTGAG
KU	323189	RMB	12834	Cyrtodactylus	philippinicus	Philippines	Luzon	Aurora Province; Municipality of San Luis; Barangay Real, Sitio Minoli, limestone forest	15.6800000	121.5290000	2009-06-13	GAGTAG
KU	323190	RMB	12835	Cyrtodactylus	philippinicus	Philippines	Luzon	Aurora Province; Municipality of San Luis; Barangay Real, Sitio Minoli, limestone forest	15.6800000	121.5290000	2009-06-13	CTAACG
KU	323191	RMB	12836	Cyrtodactylus	philippinicus	Philippines	Luzon	Aurora Province; Municipality of San Luis; Barangay Real, Sitio Minoli, limestone forest	15.6800000	121.5290000	2009-06-13	TTAGCG
KU	323192	RMB	12837	Cyrtodactylus	philippinicus	Philippines	Luzon	Aurora Province; Municipality of San Luis; Barangay Real, Sitio Minoli, limestone forest	15.6800000	121.5290000	2009-06-13	CTCAAG
KU	323193	RMB	12838	Cyrtodactylus	philippinicus	Philippines	Luzon	Aurora Province; Municipality of San Luis; Barangay Real, Sitio Minoli, limestone forest	15.6800000	121.5290000	2009-06-13	CTCGTG
KU	325814	RMB	13366	Cyrtodactylus	philippinicus	Philippines	Luzon	Nueva Vizcaya Province; Municipality of Quezon; Barangay Maddiangat, Sitio Upper Dayog	16.4620000	121.2200000	2010-01-10	ATGATG
KU	325815	RMB	13367	Cyrtodactylus	philippinicus	Philippines	Luzon	Nueva Vizcaya Province; Municipality of Quezon; Barangay Maddiangat, Sitio Upper Dayog	16.4620000	121.2200000	2010-01-10	AATAAG
KU	325816	RMB	13510	Cyrtodactylus	philippinicus	Philippines	Luzon	Nueva Vizcaya Province; Municipality of Quezon; Barangay Maddiangat, Sitio Upper Dayog	16.4620000	121.2200000	2010-01-14	AATGTG
KU	325831	RMB	13551	Hemidactylus	frenatus	Philippines	Luzon	Nueva Vizcaya Province; Municipality of Quezon; Barangay Maddiangat, in and around barangay proper	16.4970000	121.2090000	2010-01-16	TTTAAG
KU	325832	RMB	13552	Hemidactylus	frenatus	Philippines	Luzon	Nueva Vizcaya Province; Municipality of Quezon; Barangay Maddiangat, in and around barangay proper	16.4970000	121.2090000	2010-01-16	GTCATG
KU	325833	RMB	13553	Hemidactylus	frenatus	Philippines	Luzon	Nueva Vizcaya Province; Municipality of Quezon; Barangay Maddiangat, in and around barangay proper	16.4970000	121.2090000	2010-01-16	GTCGCG
KU	325817	RMB	13571	Cyrtodactylus	philippinicus	Philippines	Luzon	Nueva Vizcaya Province; Municipality of Quezon; Barangay Maddiangat, Sitio Upper Dayog	16.4620000	121.2200000	2010-01-15	CACCGG
KU	325836	RMB	13579	Hemidactylus	frenatus	Philippines	Luzon	Nueva Vizcaya Province; Municipality of Quezon; Barangay Maddiangat, in and around barangay proper	16.4970000	121.2090000	2010-01-17	GAAGTG
KU	328371	RMB	13588	Gekko	carusadensis	Philippines	Luzon	Laguna Province; Municipality of Los Banos; Barangay Batong Malake, UPLB Forrestry Campus	14.1534333	121.2322000		GAGGCG
KU	328372	RMB	13589	Gekko	carusadensis	Philippines	Luzon	Laguna Province; Municipality of Los Banos; Barangay Batong Malake, UPLB Forrestry Campus	14.1534333	121.2322000		GTAGAG
KU	328373	RMB	13590	Gekko	carusadensis	Philippines	Luzon	Laguna Province; Municipality of Los Banos; Barangay Batong Malake, UPLB Forrestry Campus	14.1534333	121.2322000		TTTGTG
KU	328374	RMB	13591	Gekko	carusadensis	Philippines	Luzon	Laguna Province; Municipality of Los Banos; Barangay Batong Malake, UPLB Forrestry Campus	14.1534333	121.2322000		GTCCGG
KU	328799	RMB	13651	Cyrtodactylus	philippinicus	Philippines	Luzon	Quezon Province; Municipality of Atimonan; Exact locality unknown (coordinates at center of municipality)	13.9958300	121.9050000	2011-01-02	AAGCAG
KU	328800	RMB	13652	Cyrtodactylus	philippinicus	Philippines	Luzon	Quezon Province; Municipality of Atimonan; Exact locality unknown (coordinates at center of municipality)	13.9958300	121.9050000	2011-01-02	GTATCG
KU	328802	RMB	13654	Cyrtodactylus	philippinicus	Philippines	Luzon	Quezon Province; Municipality of Atimonan; Exact locality unknown (coordinates at center of municipality)	13.9958300	121.9050000	2011-01-02	ATTAGG
KU	328820	RMB	13657	Gekko	mindorensis	Philippines	Luzon	Quezon Province; Municipality of Atimonan; Exact locality unknown (coordinates at center of municipality)	13.9958300	121.9050000	2011-01-02	GTATCG
KU	328822	RMB	13659	Gekko	mindorensis	Philippines	Luzon	Quezon Province; Municipality of Atimonan; Exact locality unknown (coordinates at center of municipality)	13.9958300	121.9050000	2011-01-02	ATTAGG
KU	328823	RMB	13660	Gekko	mindorensis	Philippines	Luzon	Quezon Province; Municipality of Atimonan; Exact locality unknown (coordinates at center of municipality)	13.9958300	121.9050000	2011-01-02	GTCTAG
KU	328824	RMB	13661	Gekko	mindorensis	Philippines	Luzon	Quezon Province; Municipality of Atimonan; Exact locality unknown (coordinates at center of municipality)	13.9958300	121.9050000	2011-01-02	TTGACG
KU	328825	RMB	13662	Gekko	mindorensis	Philippines	Luzon	Quezon Province; Municipality of Atimonan; Exact locality unknown (coordinates at center of municipality)	13.9958300	121.9050000	2011-01-02	AAATAG
KU	328803	RMB	13664	Cyrtodactylus	philippinicus	Philippines	Luzon	Quezon Province; Municipality of Atimonan; Exact locality unknown (coordinates at center of municipality)	13.9958300	121.9050000	2011-01-02	GTCTAG
KU	328804	RMB	13669	Cyrtodactylus	philippinicus	Philippines	Luzon	Albay Province; Municipality of Malinao; Barangay Sugcad, Sitio Kumagingking, "Sugcad Plaza"	13.4050800	123.6388200	2011-01-05	TTCGAG
KU	328805	RMB	13670	Cyrtodactylus	philippinicus	Philippines	Luzon	Albay Province; Municipality of Malinao; Barangay Sugcad, Sitio Kumagingking, "Sugcad Plaza"	13.4050800	123.6388200	2011-01-05	AAACGG
KU	328806	RMB	13713	Cyrtodactylus	philippinicus	Philippines	Luzon	Albay Province; Municipality of Malinao; Barangay Sugcad, Sitio Kumagingking, "Sugcad Plaza"	13.4050800	123.6388200	2011-01-05	GATCTG
KU	328807	RMB	13719	Cyrtodactylus	philippinicus	Philippines	Luzon	Albay Province; Municipality of Malinao; Barangay Sugcad, Sitio Kumagingking, "Sugcad Plaza"	13.4050800	123.6388200	2011-01-05	AACTCG
KU	328812	RMB	13764	Gekko	gecko	Philippines	Luzon	Albay Province; Municipality of Malinao; Barangay Tanawan	13.4053400	123.6768300	2011-01-08	CTCAAG
KU	328813	RMB	13766	Gekko	gecko	Philippines	Luzon	Albay Province; Municipality of Malinao; Barangay Tanawan	13.4053400	123.6768300	2011-01-08	CTCGTG
KU	328814	RMB	13767	Gekko	gecko	Philippines	Luzon	Albay Province; Municipality of Malinao; Barangay Tanawan	13.4053400	123.6768300	2011-01-08	CAAGAG
KU	328815	RMB	13768	Gekko	gecko	Philippines	Luzon	Albay Province; Municipality of Malinao; Barangay Tanawan	13.4053400	123.6768300	2011-01-08	AATCCG
KU	328817	RMB	13770	Gekko	gecko	Philippines	Luzon	Albay Province; Municipality of Malinao; Barangay Tanawan	13.4053400	123.6768300	2011-01-08	TACTGG
KU	329346	RMB	13902	Cyrtodactylus	philippinicus	Philippines	Luzon	Bulacan Province; Municipality of Dona Remedios Trinidad; Barangay Kabayunan, Sitio Langud, Langud River, Angat Watershed	15.0333000	121.2032000	2011-06-08	CAAGAG
KU	329348	RMB	13961	Cyrtodactylus	philippinicus	Philippines	Luzon	Bulacan Province; Municipality of Dona Remedios Trinidad; Barangay Kabayunan, Sitio Langud, Langud River, Angat Watershed	15.0333000	121.2032000	2011-06-10	AATCCG
KU	329351	RMB	13964	Cyrtodactylus	philippinicus	Philippines	Luzon	Bulacan Province; Municipality of Dona Remedios Trinidad; Barangay Kabayunan, Sitio Langud, Langud River, Angat Watershed	15.0333000	121.2032000	2011-06-10	TACTGG
KU	329353	RMB	13966	Cyrtodactylus	philippinicus	Philippines	Luzon	Bulacan Province; Municipality of Dona Remedios Trinidad; Barangay Kabayunan, Sitio Langud, Langud River, Angat Watershed	15.0333000	121.2032000	2011-06-10	AAGTTG
KU	329530	RMB	14180	Cyrtodactylus	philippinicus	Philippines	Luzon	Ilocos Norte Province; Municipality of Adams; Barangay Adams, Site 1, Mt. Pao	-18.4380000	120.8780000	2011-06-18	ATCACG
KU	329532	RMB	14249	Cyrtodactylus	philippinicus	Philippines	Luzon	Ilocos Norte Province; Municipality of Adams; Barangay Adams, Site 1, Mt. Pao	-18.4380000	120.8780000	2011-06-19	GTGAAG
KU	329533	RMB	14310	Cyrtodactylus	philippinicus	Philippines	Luzon	Ilocos Norte Province; Municipality of Adams; Barangay Adams, Site 1, Mt. Pao	-18.4380000	120.8780000	2011-06-20	AAAGCG
KU	329534	RMB	14453	Cyrtodactylus	philippinicus	Philippines	Luzon	Ilocos Norte Province; Municipality of Adams; Barangay Adams, Site 3, Mt. Pao	-18.4490000	120.8940000	2011-06-27	GATGAG
KU	330191	RMB	14956	Cyrtodactylus	philippinicus	Philippines	Luzon	Cagayan Province; Municipality of Gonzaga; Barangay Magrafil, Site 2, Mt. Cagua	18.2360000	122.1040000	2011-07-20	GTAAGG
KU	330192	RMB	15052	Cyrtodactylus	philippinicus	Philippines	Luzon	Cagayan Province; Municipality of Gonzaga; Barangay Magrafil, Site 2, Mt. Cagua	18.2360000	122.1040000	2011-07-21	TTTAAG
KU	330195	RMB	15119	Cyrtodactylus	philippinicus	Philippines	Luzon	Cagayan Province; Municipality of Gonzaga; Barangay Magrafil, Site 2, Mt. Cagua	18.2360000	122.1040000	2011-07-26	GTCATG
KU	330196	RMB	15211	Cyrtodactylus	philippinicus	Philippines	Luzon	Cagayan Province; Municipality of Gonzaga; Barangay Magrafil, Site 2, Mt. Cagua	18.2360000	122.1040000	2011-07-28	GTCGCG
KU	330197	RMB	15212	Cyrtodactylus	philippinicus	Philippines	Luzon	Cagayan Province; Municipality of Gonzaga; Barangay Magrafil, Site 2, Mt. Cagua	18.2360000	122.1040000	2011-07-28	GAAGTG
KU	309335	RMB	3118	Gekko	athymus	Philippines	Palawan	Palawan Province; Municipality of Brooke's Point; Barangay Mainit, Mainit Falls	9.8367333	118.6416167	2007-04-01	TTCCTG
KU	303911	RMB	5005	Gekko	mindorensis	Philippines	Mindoro	Oriental Mindoro Province; Municipality of Bongabong; Barangay Formon, Sitio Balogbog, Cueba Simbahan	12.7210500	121.3824167	2005-03-12	CAATCG
KU	303912	RMB	5006	Gekko	mindorensis	Philippines	Mindoro	Oriental Mindoro Province; Municipality of Bongabong; Barangay Formon, Sitio Balogbog, Cueba Simbahan	12.7210500	121.3824167	2005-03-12	GATAGG
KU	303848	RMB	5184	Cyrtodactylus	philippinicus	Philippines	Sibuyan	Romblon Province; Municipality of Magdiwang; Barangay Talaba, Mount Guiting-Guiting Natural Park	12.4612167	122.6643500	2005-03-23	CAATCG
KU	303849	RMB	5185	Cyrtodactylus	philippinicus	Philippines	Sibuyan	Romblon Province; Municipality of Magdiwang; Barangay Talaba, Mount Guiting-Guiting Natural Park	12.4612167	122.6643500	2005-03-23	GATAGG
KU	304608	RMB	5728	Gekko	sp. b	Philippines	Camiguin Norte	Cagayan Province; Municipality of Calayan; Barangay Balatabat, Local Name "Limandok"	18.9292700	121.8988100	2006-03-06	CAAGAG
KU	304609	RMB	5729	Gekko	sp. b	Philippines	Camiguin Norte	Cagayan Province; Municipality of Calayan; Barangay Balatabat, Local Name "Limandok"	18.9292700	121.8988100	2006-03-06	AATCCG
KU	304610	RMB	5730	Gekko	sp. b	Philippines	Camiguin Norte	Cagayan Province; Municipality of Calayan; Barangay Balatabat, Local Name "Limandok"	18.9292700	121.8988100	2006-03-06	TACTGG
KU	304617	RMB	5737	Gekko	sp. b	Philippines	Camiguin Norte	Cagayan Province; Municipality of Calayan; Barangay Balatabat, Local Name "Limandok"	18.9292700	121.8988100	2006-03-07	AAGTTG
KU	304634	RMB	5754	Cyrtodactylus	philippinicus	Philippines	Camiguin Norte	Cagayan Province; Municipality of Calayan; Barangay Balatabat, Local Name "Limandok"	18.9292700	121.8988100	2006-03-07	TTTGTG
KU	304635	RMB	5755	Cyrtodactylus	philippinicus	Philippines	Camiguin Norte	Cagayan Province; Municipality of Calayan; Barangay Balatabat, Local Name "Limandok"	18.9292700	121.8988100	2006-03-07	GTCCGG
KU	304637	RMB	5757	Cyrtodactylus	philippinicus	Philippines	Camiguin Norte	Cagayan Province; Municipality of Calayan; Barangay Balatabat, Local Name "Limandok"	18.9292700	121.8988100	2006-03-07	GAACCG
KU	304673	RMB	5793	Gekko	sp. b	Philippines	Camiguin Norte	Cagayan Province; Municipality of Calayan; Barangay Balatabat, Local Name "Limandok"	18.9292700	121.8988100	2006-03-08	GTAAGG
KU	304690	RMB	5811	Cyrtodactylus	philippinicus	Philippines	Camiguin Norte	Cagayan Province; Municipality of Calayan; Barangay Balatabat, Local Name "Limandok"	18.9292700	121.8988100	2006-03-09	CATCAG
KU	304784	RMB	5905	Cyrtodactylus	philippinicus	Philippines	Babuyan Claro	Cagayan Province; Municipality of Calayan; Barangay Babuyan Claro, Local Name "Asked"			2006-03-12	AAGACG
KU	304785	RMB	5906	Cyrtodactylus	philippinicus	Philippines	Babuyan Claro	Cagayan Province; Municipality of Calayan; Barangay Babuyan Claro, Local Name "Asked"			2006-03-12	GAGGCG
KU	304786	RMB	5907	Cyrtodactylus	philippinicus	Philippines	Babuyan Claro	Cagayan Province; Municipality of Calayan; Barangay Babuyan Claro, Local Name "Asked"			2006-03-12	GTAGAG
KU	304824	RMB	5945	Luperosaurus	macgregori	Philippines	Babuyan Claro	Cagayan Province; Municipality of Calayan; Barangay Babuyan Claro			2006-03-13	AACCTG
KU	304828	RMB	5949	Luperosaurus	macgregori	Philippines	Babuyan Claro	Cagayan Province; Municipality of Calayan; Barangay Babuyan Claro			2006-03-13	CAGTGG
KU	304832	RMB	5953	Gekko	crombota	Philippines	Babuyan Claro	Cagayan Province; Municipality of Calayan; Barangay Babuyan Claro			2006-03-13	TTAATG
KU	304833	RMB	5954	Gekko	crombota	Philippines	Babuyan Claro	Cagayan Province; Municipality of Calayan; Barangay Babuyan Claro			2006-03-13	ATAGTG
KU	304834	RMB	5955	Luperosaurus	macgregori	Philippines	Babuyan Claro	Cagayan Province; Municipality of Calayan; Barangay Babuyan Claro			2006-03-13	CTATTG
KU	304846	RMB	5967	Luperosaurus	macgregori	Philippines	Babuyan Claro	Cagayan Province; Municipality of Calayan; Barangay Babuyan Claro			2006-03-14	GTTACG
KU	304847	RMB	5968	Gekko	crombota	Philippines	Babuyan Claro	Cagayan Province; Municipality of Calayan; Barangay Babuyan Claro			2006-03-14	CTTGCG
KU	304848	RMB	5969	Gekko	crombota	Philippines	Babuyan Claro	Cagayan Province; Municipality of Calayan; Barangay Babuyan Claro			2006-03-14	TTCGAG
KU	304849	RMB	5970	Gekko	crombota	Philippines	Babuyan Claro	Cagayan Province; Municipality of Calayan; Barangay Babuyan Claro			2006-03-14	AAACGG
KU	304850	RMB	5971	Luperosaurus	macgregori	Philippines	Babuyan Claro	Cagayan Province; Municipality of Calayan; Barangay Babuyan Claro			2006-03-14	TTCAGG
KU	304931	RMB	6052	Gekko	rossi	Philippines	Calayan	Cagayan Valley Province; ; Barangay Magsidel, Sitio Longog	19.3310000	121.4390000	2006-03-21	CTTGCG
KU	304935	RMB	6056	Gekko	rossi	Philippines	Calayan	Cagayan Valley Province; ; Barangay Magsidel, Sitio Longog	19.3310000	121.4390000	2006-03-21	TTCGAG
KU	304937	RMB	6058	Gekko	rossi	Philippines	Calayan	Cagayan Valley Province; ; Barangay Magsidel, Sitio Longog	19.3310000	121.4390000	2006-03-21	AAACGG
KU	304938	RMB	6059	Gekko	rossi	Philippines	Calayan	Cagayan Valley Province; ; Barangay Magsidel, Sitio Longog	19.3310000	121.4390000	2006-03-21	GATCTG
KU	304939	RMB	6060	Gekko	rossi	Philippines	Calayan	Cagayan Valley Province; ; Barangay Magsidel, Sitio Longog	19.3310000	121.4390000	2006-03-21	AACTCG
KU	307451	RMB	6259	Cyrtodactylus	philippinicus	Philippines	Polillo	Quezon Province; Municipality of Polillo; Barangay Pinaglubayan	14.7525500	121.9683167	2006-07-22	TACGTG
KU	307452	RMB	6260	Cyrtodactylus	philippinicus	Philippines	Polillo	Quezon Province; Municipality of Polillo; Barangay Pinaglubayan	14.7525500	121.9683167	2006-07-22	CAGCCG
KU	307453	RMB	6261	Cyrtodactylus	philippinicus	Philippines	Polillo	Quezon Province; Municipality of Polillo; Barangay Pinaglubayan	14.7525500	121.9683167	2006-07-22	CTACAG
KU	307641	RMB	6314	Pseudogekko	smaragdinus	Philippines	Polillo	Quezon Province; Municipality of Polillo; Barangay Salipsip, Sitio Kapilijan	14.8447333	121.9193000	2006-07-24	ATGATG
KU	307644	RMB	6317	Pseudogekko	smaragdinus	Philippines	Polillo	Quezon Province; Municipality of Polillo; Barangay Salipsip, Sitio Kapilijan	14.8447333	121.9193000	2006-07-24	AATAAG
KU	307645	RMB	6318	Pseudogekko	smaragdinus	Philippines	Polillo	Quezon Province; Municipality of Polillo; Barangay Salipsip, Sitio Kapilijan	14.8447333	121.9193000	2006-07-24	AATGTG
KU	307646	RMB	6319	Pseudogekko	smaragdinus	Philippines	Polillo	Quezon Province; Municipality of Polillo; Barangay Salipsip, Sitio Kapilijan	14.8447333	121.9193000	2006-07-24	CACCGG
KU	307647	RMB	6320	Pseudogekko	smaragdinus	Philippines	Polillo	Quezon Province; Municipality of Polillo; Barangay Salipsip, Sitio Kapilijan	14.8447333	121.9193000	2006-07-24	AAGCAG
KU	307455	RMB	6332	Cyrtodactylus	philippinicus	Philippines	Polillo	Quezon Province; Municipality of Polillo; Barangay Salipsip, Sitio Kapilijan	14.8447333	121.9193000	2006-07-24	ATTCTG
KU	307046	RMB	6369	Gekko	sp. a	Philippines	Dalupiri	Cagayan Province; Municipality of Calayan; Nipa Creek	19.1020000	121.2230000	2006-09-13	GAGTAG
KU	307047	RMB	6370	Gekko	sp. a	Philippines	Dalupiri	Cagayan Province; Municipality of Calayan; Nipa Creek	19.1020000	121.2230000	2006-09-13	CTAACG
KU	307049	RMB	6372	Gekko	sp. a	Philippines	Dalupiri	Cagayan Province; Municipality of Calayan; Nipa Creek	19.1020000	121.2230000	2006-09-13	TTAGCG
KU	307050	RMB	6373	Gekko	sp. a	Philippines	Dalupiri	Cagayan Province; Municipality of Calayan; Nipa Creek	19.1020000	121.2230000	2006-09-13	CTCAAG
KU	307051	RMB	6374	Gekko	sp. a	Philippines	Dalupiri	Cagayan Province; Municipality of Calayan; Nipa Creek	19.1020000	121.2230000	2006-09-13	CTCGTG
KU	307059	RMB	6425	Gekko	mindorensis	Philippines	Panay	Antique Province; Municipality of San Remigio; Barangay Aningalan	10.8088000	122.1013000	2006-09-29	CTCTGG
KU	307062	RMB	6431	Gekko	mindorensis	Philippines	Panay	Antique Province; Municipality of San Remigio; Barangay Aningalan	10.8088000	122.1013000	2006-09-30	GAATGG
KU	306613	RMB	6447	Cyrtodactylus	philippinicus	Philippines	Mindoro	Occidental Mindoro Province; Municipality of Sablayan; Barangay Batong Buhay			2006-10-01	TATATG
KU	307063	RMB	6448	Gekko	mindorensis	Philippines	Panay	Antique Province; Municipality of San Remigio; Barangay Aningalan	10.8088000	122.1013000	2006-10-02	TATTAG
KU	307064	RMB	6449	Gekko	mindorensis	Philippines	Panay	Antique Province; Municipality of San Remigio; Barangay Aningalan	10.8088000	122.1013000	2006-10-02	GACACG
KU	306612	RMB	6455	Cyrtodactylus	philippinicus	Philippines	Mindoro	Occidental Mindoro Province; Municipality of Sablayan; Barangay Batong Buhay			2006-10-03	TATGCG
KU	307065	RMB	6479	Gekko	mindorensis	Philippines	Panay	Antique Province; Municipality of San Remigio; Barangay Aningalan	10.8088000	122.1013000	2006-10-06	CAGAAG
KU	306614	RMB	6628	Cyrtodactylus	philippinicus	Philippines	Mindoro	Occidental Mindoro Province; Municipality of Sablayan; Barangay Batong Buhay			2006-10-24	AACGAG
KU	309319	RMB	7646	Cyrtodactylus	tautbatorum	Philippines	Palawan	Palawan Province; Municipality of Brooke's Point; Barangay Mainit, Mainit Falls	9.8367333	118.6416167	2007-03-23	CTTCGG
KU	309320	RMB	7647	Cyrtodactylus	tautbatorum	Philippines	Palawan	Palawan Province; Municipality of Brooke's Point; Barangay Mainit, Mainit Falls	9.8367333	118.6416167	2007-03-23	ATCCAG
KU	309322	RMB	7649	Cyrtodactylus	tautbatorum	Philippines	Palawan	Palawan Province; Municipality of Brooke's Point; Barangay Mainit, Mainit Falls	9.8367333	118.6416167	2007-03-23	TAACAG
KU	309323	RMB	7650	Cyrtodactylus	tautbatorum	Philippines	Palawan	Palawan Province; Municipality of Brooke's Point; Barangay Mainit, Mainit Falls	9.8367333	118.6416167	2007-03-23	GATTCG
		RMB	7716	Cyrtodactylus	annulatus	Philippines	Palawan	Mainit				GAGCGG
		RMB	7720	Cyrtodactylus	annulatus	Philippines	Palawan	Mainit				GTACTG
KU	309325	RMB	7721	Cyrtodactylus	tautbatorum	Philippines	Palawan	Palawan Province; Municipality of Brooke's Point; Barangay Mainit, Mainit Falls	9.8367333	118.6416167	2007-03-23	AACAGG
		RMB	7722	Cyrtodactylus	annulatus	Philippines	Palawan	Mainit				TTTCCG
		RMB	7724	Cyrtodactylus	annulatus	Philippines	Palawan	Mainit				CTCTGG
		RMB	7725	Cyrtodactylus	annulatus	Philippines	Palawan	Mainit				GAATGG
KU	309326	RMB	7757	Cyrtodactylus	redimiculus	Philippines	Palawan	Palawan Province; Municipality of Brooke's Point; Barangay Samarinana (Border with Barangay Saulog), Mt. Mantalingahan Range, Area "Pitang"	8.7503000	117.6896000	2007-03-28	GTACTG
KU	309334	RMB	7798	Gekko	athymus	Philippines	Palawan	Palawan Province; Municipality of Brooke's Point; Boundary of Barangay Samarinana and Saulog: Mt. Mantalingahan Range: Area "Pitang"	8.7503000	117.6896000	2007-03-29	AAGACG
KU	309331	RMB	7828	Gekko	athymus	Philippines	Palawan	Palawan Province; Municipality of Brooke's Point; Barangay Samarinana (Border with Barangay Saulog), Mt. Mantalingahan Range, Area "Pitang"	8.7503000	117.6896000	2007-03-30	CAACTG
KU	309332	RMB	7830	Gekko	athymus	Philippines	Palawan	Palawan Province; Municipality of Brooke's Point; Barangay Samarinana (Border with Barangay Saulog), Mt. Mantalingahan Range, Area "Pitang"	8.7503000	117.6896000	2007-03-30	AATTGG
KU	309333	RMB	7831	Gekko	athymus	Philippines	Palawan	Palawan Province; Municipality of Brooke's Point; Barangay Samarinana (Border with Barangay Saulog), Mt. Mantalingahan Range, Area "Pitang"	8.7503000	117.6896000	2007-03-30	CACTAG
KU	309329	RMB	7842	Cyrtodactylus	redimiculus	Philippines	Palawan	Palawan Province; Municipality of Brooke's Point; Barangay Samarinana (Border with Barangay Saulog), Mt. Mantalingahan Range, Area "Pitang"	8.7503000	117.6896000	2007-03-31	TTTCCG
KU	309330	RMB	7859	Cyrtodactylus	redimiculus	Philippines	Palawan	Palawan Province; Municipality of Brooke's Point; Barangay Samarinana (Border with Barangay Saulog), Mt. Mantalingahan Range, Area "Pitang"	8.7503000	117.6896000	2007-03-31	CTCTGG
KU	309627	RMB	7873	Cyrtodactylus	redimiculus	Philippines	Palawan	Palawan Province; Municipality of Brooke's Point; Boundary of Barangay Samarinana and Saubg: Mt. Mantalingahan: Area "Pitang"	8.7637167	117.6867000	2007-04-01	GAATGG
KU	309289	RMB	7922	Gekko	monarchus	Philippines	Palawan	Palawan Province; Municipality of Quezon; Poblacion Quezon: National Museum Complex	9.2310667	117.9937500	2007-04-03	TAACAG
KU	309290	RMB	7923	Gekko	monarchus	Philippines	Palawan	Palawan Province; Municipality of Quezon; Poblacion Quezon: National Museum Complex	9.2310667	117.9937500	2007-04-03	GATTCG
KU	309291	RMB	7924	Gekko	monarchus	Philippines	Palawan	Palawan Province; Municipality of Quezon; Poblacion Quezon: National Museum Complex	9.2310667	117.9937500	2007-04-03	AACAGG
KU	309294	RMB	7937	Gekko	monarchus	Philippines	Palawan	Palawan Province; Municipality of Quezon; Poblacion Quezon: National Museum Complex	9.2310667	117.9937500	2007-04-04	GAGATG
KU	309295	RMB	7938	Gekko	monarchus	Philippines	Palawan	Palawan Province; Municipality of Quezon; Poblacion Quezon: National Museum Complex	9.2310667	117.9937500	2007-04-04	CAGGTG
KU	309365	RMB	8043	Cyrtodactylus	annulatus	Philippines	Camiguin Sur	Camiguin Province; Municipality of Mambajao; Barangay Pandan, Sito Pamahawan			2007-06-03	TAGCTG
KU	309363	RMB	8201	Cyrtodactylus	annulatus	Philippines	Camiguin Sur	Camiguin Province; Municipality of Mambajao; Barangay Pandan, Sito Pamahawan			2007-06-16	ATATGG
KU	309366	RMB	8220	Cyrtodactylus	annulatus	Philippines	Camiguin Sur	Camiguin Province; Municipality of Mambajao; Barangay Pandan, Sito Pamahawan			2007-06-18	GTTCAG
KU	309364	RMB	8232	Cyrtodactylus	annulatus	Philippines	Camiguin Sur	Camiguin Province; Municipality of Mambajao; Barangay Pandan, Sito Pamahawan			2007-06-19	ATCTTG
KU	310112	RMB	8416	Cyrtodactylus	mamanwa	Philippines	Dinagat	Dinagat Islands Province; Municipality of Loreto; Barangay Santiago, sitio Cambinlia (Sudlon)	10.3436833	125.6181167	2007-08-01	ATTGAG
KU	310098	RMB	8417	Cyrtodactylus	mamanwa	Philippines	Dinagat	Dinagat Islands Province; Municipality of Loreto; Barangay Santiago, sitio Cambinlia (Sudlon)	10.3436833	125.6181167	2007-08-01	TTCCTG
KU	310099	RMB	8418	Cyrtodactylus	mamanwa	Philippines	Dinagat	Dinagat Islands Province; Municipality of Loreto; Barangay Santiago, sitio Cambinlia (Sudlon)	10.3436833	125.6181167	2007-08-01	CAACTG
KU	310102	RMB	8444	Cyrtodactylus	mamanwa	Philippines	Dinagat	Dinagat Islands Province; Municipality of Loreto; Barangay Santiago, sitio Cambinlia (Sudlon)	10.3436833	125.6181167	2007-08-04	AATTGG
KU	310103	RMB	8445	Cyrtodactylus	mamanwa	Philippines	Dinagat	Dinagat Islands Province; Municipality of Loreto; Barangay Santiago, sitio Cambinlia (Sudlon)	10.3436833	125.6181167	2007-08-04	CACTAG
KU	315346	RMB	8754	Gekko	romblon	Philippines	Tablas	Romblon Province; Municipality of Calatrava; Barangay Balogo: Sitio Piqueno	12.6052300	122.0455200	2008-01-06	TAGAGG
KU	315340	RMB	8761	Cyrtodactylus	philippinicus	Philippines	Tablas	Romblon Province; Municipality of Calatrava; Barangay Balogo: Sitio Piqueno	12.6052300	122.0455200	2008-01-07	CACATG
KU	315341	RMB	8762	Cyrtodactylus	philippinicus	Philippines	Tablas	Romblon Province; Municipality of Calatrava; Barangay Balogo: Sitio Piqueno	12.6052300	122.0455200	2008-01-07	CACGCG
KU	315347	RMB	8765	Gekko	romblon	Philippines	Tablas	Romblon Province; Municipality of Calatrava; Barangay Balogo: Sitio Piqueno	12.6052300	122.0455200	2008-01-07	TTAATG
KU	315348	RMB	8789	Gekko	romblon	Philippines	Tablas	Romblon Province; Municipality of Calatrava; Barangay Balogo: Sitio Piqueno	12.6052300	122.0455200	2008-01-08	ATAGTG
KU	315345	RMB	8790	Cyrtodactylus	philippinicus	Philippines	Tablas	Romblon Province; Municipality of Calatrava; Barangay Balogo: Sitio Piqueno	12.6052300	122.0455200	2008-01-08	GAGCGG
KU	326520	RMB	8931	Cyrtodactylus	gubaot	Philippines	Leyte	Leyte Province; Municipality of Baybay; Visayas State University Campus	10.7451667	124.8042833	2008-04-16	TAGGAG
KU	326521	RMB	8932	Cyrtodactylus	gubaot	Philippines	Leyte	Leyte Province; Municipality of Baybay; Visayas State University Campus	10.7451667	124.8042833	2008-04-16	ATACCG
KU	326522	RMB	8933	Cyrtodactylus	gubaot	Philippines	Leyte	Leyte Province; Municipality of Baybay; Visayas State University Campus	10.7451667	124.8042833	2008-04-16	CTTCGG
KU	326523	RMB	8934	Cyrtodactylus	gubaot	Philippines	Leyte	Leyte Province; Municipality of Baybay; Visayas State University Campus	10.7451667	124.8042833	2008-04-16	ATCCAG
KU	326526	RMB	8937	Cyrtodactylus	gubaot	Philippines	Leyte	Leyte Province; Municipality of Baybay; Visayas State University Campus	10.7451667	124.8042833	2008-04-16	TAACAG
KU	314807	RMB	9207	Cyrtodactylus	jambangan	Philippines	Mindanao	Zamboanga City "Province"; Municipality of Pasonanca; Pasonanca Natural Park, Tumaga River	6.9922333	122.0604333	2008-07-09	GAGATG
KU	314836	RMB	9223	Cyrtodactylus	jambangan	Philippines	Mindanao	Zamboanga City "Province"; Municipality of Pasonanca; Pasonanca Natural Park, Tumaga River	6.9922333	122.0604333	2008-07-11	CAGGTG
KU	314003	RMB	9528	Lepidodactylus	balioburius	Philippines	Batan	Batanes Province; Municipality of Basco; Barangay San Antonio, Sitio Chadpidan	20.4700000	-121.9910000	2008-05-31	TATCGG
KU	314004	RMB	9529	Lepidodactylus	balioburius	Philippines	Batan	Batanes Province; Municipality of Basco; Barangay San Antonio, Sitio Chadpidan	20.4700000	-121.9910000	2008-05-31	GACCAG
KU	314005	RMB	9530	Lepidodactylus	balioburius	Philippines	Batan	Batanes Province; Municipality of Basco; Barangay San Antonio, Sitio Chadpidan	20.4700000	-121.9910000	2008-05-31	TAGTCG
KU	314006	RMB	9531	Lepidodactylus	balioburius	Philippines	Batan	Batanes Province; Municipality of Basco; Barangay San Antonio, Sitio Chadpidan	20.4700000	-121.9910000	2008-05-31	TTATAG
KU	314008	RMB	9533	Lepidodactylus	balioburius	Philippines	Batan	Batanes Province; Municipality of Basco; Barangay San Antonio, Sitio Chadpidan	20.4700000	-121.9910000	2008-05-31	CTTATG
KU	313977	RMB	9552	Gekko	porosus	Philippines	Sabtang	Batanes Province; Municipality of Sabtang; Barangay Chavayan			2008-06-05	CACTAG
KU	313978	RMB	9554	Gekko	porosus	Philippines	Sabtang	Batanes Province; Municipality of Sabtang; Barangay Chavayan			2008-06-05	AAGACG
KU	313979	RMB	9555	Gekko	porosus	Philippines	Sabtang	Batanes Province; Municipality of Sabtang; Barangay Chavayan			2008-06-05	GAGGCG
KU	313981	RMB	9560	Gekko	porosus	Philippines	Sabtang	Batanes Province; Municipality of Sabtang; Barangay Chavayan			2008-06-06	GTAGAG
KU	314012	RMB	9567	Lepidodactylus	balioburius	Philippines	Sabtang	Batanes Province; Municipality of Sabtang; Barangay Chavayan			2008-06-07	ATCACG
KU	314013	RMB	9568	Lepidodactylus	balioburius	Philippines	Sabtang	Batanes Province; Municipality of Sabtang; Barangay Chavayan			2008-06-07	GTGAAG
KU	314015	RMB	9570	Lepidodactylus	balioburius	Philippines	Sabtang	Batanes Province; Municipality of Sabtang; Barangay Chavayan			2008-06-07	AAAGCG
KU	314018	RMB	9574	Lepidodactylus	balioburius	Philippines	Sabtang	Batanes Province; Municipality of Sabtang; Barangay Chavayan			2008-06-07	GATGAG
KU	313983	RMB	9575	Gekko	porosus	Philippines	Batan	Batanes Province; Municipality of Ivana; Barangay Salagao, Sitio Imnadyed			2008-06-08	ATTGAG
KU	313987	RMB	9584	Gekko	porosus	Philippines	Batan	Batanes Province; Municipality of Ivana; Barangay Salagao, Sitio Imnadyed			2008-06-09	TTCCTG
KU	313988	RMB	9585	Gekko	porosus	Philippines	Batan	Batanes Province; Municipality of Ivana; Barangay Salagao, Sitio Imnadyed			2008-06-10	CAACTG
KU	313989	RMB	9586	Gekko	porosus	Philippines	Batan	Batanes Province; Municipality of Ivana; Barangay Salagao, Sitio Imnadyed			2008-06-10	AATTGG
KU	313815	RMB	9693	Cyrtodactylus	philippinicus	Philippines	Luzon	Camarines Norte Province; Municipality of Labo; Barangay Tulay Na Lupa, Mt. Labo camp 1	14.0238100	122.4729400	2008-06-23	TATCGG
KU	313818	RMB	9740	Cyrtodactylus	philippinicus	Philippines	Luzon	Camarines Norte Province; Municipality of Labo; Barangay Tulay Na Lupa, Mt. Labo camp 1	14.0238100	122.4729400	2008-06-24	GACCAG
KU	313819	RMB	9745	Cyrtodactylus	philippinicus	Philippines	Luzon	Camarines Norte Province; Municipality of Labo; Barangay Tulay Na Lupa, Mt. Labo camp 1	14.0238100	122.4729400	2008-06-25	TAGTCG
KU	313820	RMB	9748	Cyrtodactylus	philippinicus	Philippines	Luzon	Camarines Norte Province; Municipality of Labo; Barangay Tulay Na Lupa, Mt. Labo camp 1	14.0238100	122.4729400	2008-06-24	TTATAG
KU	313821	RMB	9749	Cyrtodactylus	philippinicus	Philippines	Luzon	Camarines Norte Province; Municipality of Labo; Barangay Tulay Na Lupa, Mt. Labo camp 1	14.0238100	122.4729400	2008-06-24	CTTATG
SP	6891	CDS	3506	Cyrtodactylus	baluensis	Malaysia	Kinabalu	Mt. Kinabalu Park; Kinabalu headquarters; ; CDS3506				TATTAG
SP	6892	CDS	3507	Cyrtodactylus	baluensis	Malaysia	Kinabalu	Mt. Kinabalu Park; Kinabalu headquarters; ; CDS3507				GACACG
SP	6906	CDS	3539	Cyrtodactylus	baluensis	Malaysia	Kinabalu	Mt. Kinabalu Park; Kinabalu headquarters; ; CDS3539				CAGAAG
